# High-throughput Tn-seq screens identify both known and novel *Pseudomonas putida* KT2440 genes involved in metal resistance

**DOI:** 10.1101/2024.04.12.589247

**Authors:** Kevin Royet, Laura Kergoat, Stefanie Lutz, Charlotte Oriol, Nicolas Parisot, Christian Schori, Christian H. Ahrens, Agnes Rodrigue, Erwan Gueguen

**Author notes:** These authors, in reason of their equal contribution to this work, have been placed in alphabetical order (Laura Kergoat, Stefanie Lutz, Charlotte Oriol, Nicolas Parisot, Christian Schori).

## Abstract

Chemical waste with toxic effects is released into the environment by industrial and urban activities. *Pseudomonas putida*, a rhizosphere bacterium, harbors a wide variety of genes capable of degrading hydrocarbons and xenobiotic compounds in its natural environment. This bacterium harbors also a large set of metal resistance genes. Most studies that identify genes involved in metal resistance in *P. putida* focus on over/underexpressed genes and may miss other genes important for metal resistance whose expression does not change. In this study, we used a Tn-seq approach to determine the essential genome of *P. putida* required for growth in the presence of an excess of metals in a culture medium. Tn-seq enables the detection of mutants with reduced or increased fitness in the presence of metal excess. We validated our screen by identifying known metal resistance gene such as *czcA-1* (*PP_0043*), *cadA-3* (*PP_5139*), *cadR* (*PP_5140*) and *pcoA2* (*PP_5380*). Their mutants were underrepresented in the presence of zinc, cadmium (for *cadA-3* and *cadR*) or copper respectively. In this study, we demonstrate by targeted mutagenesis and complementation assay that *PP_5337* and *PP_0887* are putative transcriptional regulators involved in copper and cadmium resistance, respectively, in *P. putida*. The study revealed the role of two genes, *PP_1663* and *PP_5002*, in cadmium and cobalt resistance respectively. This is the first evidence linking these genes to metal resistance and highlights the incomplete understanding of metal resistance mechanisms in *P. putida*.
