## Supplementary material for "High-throughput Tn-seq screens identify both known and novel *Pseudomonas putida* KT2440 genes involved in metal resistance": Table S1

### Sheet: Feuil1
Table S1: bacterial strains and plasmids used in this study
Strain	Description	Reference
Escherichia coli
MFDpir	RP4-2-Tc::(∆Mu1::aac(3)IV-∆aphA-∆nic35-∆Mu2::zeo) ∆dapA::erm-pir) ∆recA	[1]
DH5α λ-pir	λpir phage lysogen of DH5α	Laboratory collection
Pseudomonas putida
KT2440	KT2440 Wild-type	Laboratory collection
PP36	KT2440 ΔPP_5337	This work
PP42	KT2440 ΔPP_5002	This work
PP50	KT2440 ΔPP_0887 (roxS) ΔPP_0888 (roxR)	This work
PP52	KT2440 ΔPP_1663	This work
PS12	KT2440 with puc18 mini-Tn7-gfpmut3 inserted in attTn7 site	This work
PS9	KT2440 WT pJN105	This work
PP63	KT2440 ΔPP_5337 pJN105	This work
PP64	KT2440 ΔPP_5337 pJN105-PP_5337	This work
PP65	KT2440 ΔPP_1663 pJN105	This work
PP66	KT2440 ΔPP_1663 pJN105-PP_1663	This work
PP67	KT2440 ΔPP_5002 pJN105	This work
PP68	KT2440 ΔPP_5002 pJN105-PP_5002	This work
PP73	KT2440 ΔPP_0887 ΔPP_0888 pJN105	This work
PP74	KT2440 ΔPP_0887 ΔPP_0888 pJN105-PP_0887/88	This work
Plasmids	Description	Reference
pSAM_DGm	GmR,AmpR,mariner-based transposon,C9 mariner transposase gene, oriR6K, oriT	[2]
pKNG101	Smr; gene replacement vector, oriR6K, oriTRK2, sacB	[3]
pKNG-PP_5337	pKNG101 containing 500bp of upstream and downstream PP_5337 gene of P. putida KT2440	This work
pKNG-PP_5002	pKNG101 containing 500bp of upstream and downstream PP_5002 gene of P. putida KT2440	This work
pKNG-PP_0887/0888	pKNG101 containing 500bp of upstream and downstream PP_0887/ PP_0888 gene of P. putida KT2440	This work
pKNG-PP_1663	pKNG101 containing 500bp of upstream and downstream PP_1663 gene of P. putida KT2440	This work
pJN105	Gmr, arabinose-inducible araC-PBAD expression vector	[4]
pJN105-PP_5337	PP_5337 gene with RBS cloned in Spe1/Sac1 digested pJN105 by SLIC	This work
pJN105-PP_5002	PP_5002gene with RBS cloned in Spe1/Sac1 digested pJN105 by SLIC	This work
pJN105-PP_1663	PP_1663 gene with RBS cloned in Spe1/Sac1 digested pJN105 by SLIC	This work
pJN105-PP_0887/0888	PP_0887/0888 operon with RBS cloned in Spe1/Sac1 digested pJN105 by SLIC	This work
[1] Ferrières L, Hémery G, Nham T, Guérout A-M, Mazel D, Beloin C, et al.. J Bacteriol. 2010;192: 6418–6427. [2] D. Skurnik, D. Roux, H. Aschard, V. Cattoir, D. Yoder-Himes, S. Lory, and G. B. Pier. 2013. PLoS Pathog., vol. 9, no. 9. [3] Kaniga K, Delor I, Cornelis G R. Gene. 1991 Dec 20;109(1):137-41 [4] Newman JR, Fuqua C. 1999. Gene. 1999 Feb 18;227(2):197-203
