## Supplementary material for "High-throughput Tn-seq screens identify both known and novel *Pseudomonas putida* KT2440 genes involved in metal resistance": Table S2

### Sheet: Feuil1
TABLE S2: oligonucleotides used in this study
Oligonucleotides	Description	Sequence
LIB_AdaptT	in bold: barcode	TTCCCTACACGACGCTCTTCCGATCTXXXXXNN
LIB_AdaptB	in bold: barcode	XXXXXAGATCGGAAGAGCGTCGTGTAGGGAA
LIB_PCR_5	in bold: anneals to the P7 Illumina sequence of the transposon	CAAGCAGAAGACGGCATACGAAGACCGGGGACTTATCATCCAACCTGT
LIB_PCR_3	in bold: anneals to the P5 adaptor	AATGATACGGCGACCACCGAACACTCTTTCCCTACACGACGCTCTTCCGATCT
PP_5337 amont BamH1 Fw	Amplification of upstream 500bp PP_5337 gene	CCCTGCAGGTCGACGGATCGCCCTGGATCATGTCTACCA
PP_5337 amont Rev	Amplification of upstream 500bp PP_5337 gene	CTTCACCTTGTTCAAGGTTcacGAAGCACA
PP_5337 aval Fw	Amplification of downstream 500bp PP_5337 gene	GAACCTTGAACAAGGTGAAGCGTCACTTtg
PP_5337 aval Spe1 Rev	Amplification of downstream 500bp PP_5337 gene	GGACTATAGACTATACTAGTCGACAGCAGCGAATCGACG
PP_5002 amont BamH1 Fw	Amplification of upstream 500bp PP_5002 gene	CCCTGCAGGTCGACGGATCGACTTCGAGCGCATCCTGC
PP_5002 amont Rev	Amplification of upstream 500bp PP_5002 gene	CTAGAGCATGTTGATGGCGGTAGGCAG
PP_5002 aval Fw	Amplification of downstream 500bp PP_5002 gene	GCCATCAACATGCTCtagCGCAAGGC
PP_5002 aval Spe1 Rev	Amplification of downstream 500bp PP_5002 gene	GGACTATAGACTATACTAGTCTGGATTTGCCCAGCAACACG
PP_5328 amont BamH1 Fw	Amplification of upstream 500bp PP_5328 gene	CCCTGCAGGTCGACGGATCCCAAAGTCGTCGACAAGACCC
PP_5328 amont Rev	Amplification of upstream 500bp PP_5328 gene	CTTGCGCAGTTCAAGCGCGATcatCAGT
PP_5328 aval Fw	Amplification of downstream 500bp PP_5328 gene	CGCTTGAACTGCGCAAGAAATACTCGTC
PP_5328 aval Spe1 Rev	Amplification of downstream 500bp PP_5328 gene	GGACTATAGACTATACTAGTCCTTGTTCCTTGACGCTGACC
PP_0887/PP_0888 amont BamH1 Fw	Amplification of upstream 500bp PP_0887/PP_0888 operon	CCCTGCAGGTCGACGGATCGGAAGTTGGCGCTTTCAAGG
PP_0887/PP_0888 amont Rev	Amplification of upstream 500bp PP_0887/PP_0888 operon	GCCGAACGCCACACTTTGTcacAGGTT
PP_0887/PP_0888 aval Fw	Amplification of downstream 500bp PP_0887/PP_0888 operon	AAAGTGTGGCGTTCGGCGCtgaTTCCTTAT
PP_0887/PP_0888 aval Spe1 Rev	Amplification of downstream 500bp PP_0887/PP_0888 operon	GGACTATAGACTATACTAGTGCGCGTATTCGTAGTCTTCCT
PP_1663 amont BamH1 Fw	Amplification of upstream 500bp PP_1663 gene	CCCTGCAGGTCGACGGATCCTCGACCACACCCAGTTCG
PP_1663 amont Rev	Amplification of upstream 500bp PP_1663 gene	CCCTTCACGCGACGcatAAATTCTCCTA
PP_1663 aval Fw	Amplification of downstream 500bp PP_1663 gene	TATgCGTCGCGTGAAGGGCAACtgaTCGC
PP_1663 aval Spe1 Rev	Amplification of downstream 500bp PP_1663 gene	GGACTATAGACTATACTAGTCGGTGTAGGCCCTGTCATG
PP_5337 Fw	Verification of ΔPP_5337 mutant	TCGTTGTTAGGGTGCAGGT
PP_5337 Rev	Verification of ΔPP_5337 mutant	GTGGTACTGCGGGTACTTG
PP_5002 Fw	Verification of ΔPP_5002mutant	GGGTGCATTCCACCTGAGC
PP_5002 Rev	Verification of ΔPP_5002 mutant	CTGCTGCTCACCCAGTCC
PP_0887/PP_0888 Fw	Verification of ΔPP_0887/PP_0888mutant	ATCGACCGCATCCTTGAG
PP_0887/PP_0888 Rev	Verification of ΔPP_0887/PP_0888 mutant	GGTATACAGCATGGCCACC
PP_1663 Fw	Verification of ΔPP_1663 mutant	GATCGACAGCTGCCAAGG
PP_1663 Rev	Verification of ΔPP_1663 mutant	CTGTGCATCAATGACGACCT
PP_5337 Spe1 Fw	Cloning PP_5337 gene in pJN105	cagcccgggggatccactagtGGGAGATGTGCTTCgtgAAC
PP_5337 Sac1 Rev	Cloning PP_5337 gene in pJN105	TATAGGGCGAATTGGAGCTCCAATTCAAAGTGACGCTTCACC
PP_1663 Spe1 Fw	Cloning PP_1663 gene in pJN105	cagcccgggggatccactagtCCTAGGAGAATTTatgCGTCGC
PP_1663 Sac1 Rev	Cloning PP_1663 gene in pJN105	TATAGGGCGAATTGGAGCTCGATCAGTTGCCCTTCACCG
PP_5002 Spe1 Fw	Cloning PP_5002 gene in pJN105	cagcccgggggatccactagtCGAGAGATTCTGCCCatgG
PP_5002 Sac1 rev	Cloning PP_5002 gene in pJN105	TATAGGGCGAATTGGAGCTCCTAGAGCATGAGCTTGACCAC
