## Supplementary material for "High-throughput Tn-seq screens identify both known and novel *Pseudomonas putida* KT2440 genes involved in metal resistance": Table S3

### Sheet: Feuil1
TABLE 1 Tn-Seq analysis of P. putida KT2440
Mutant pool	Total no. of reads	No. of reads normalizeda	No. of mapped reads to unique TA sites	No. of mapped reads to unique TA sites after LOESS correction	Density (%)b	Mean read countc	Pearson correlation
GL #1	25,949,279	19,133,512	14,634,594 (76%)	11,741,358	71	91	0.98
GL #2	19,238,817	19,133,512	15,395,786 (80%)	12,329,792	72	96
LB #1	28,144,994	26,226,586	23,543,211 (88%)	19,897,556	70	154	0.99
LB #2	31,482,075	26,226,586	23,423,449 (89%)	19,884,101	70	154
Co #1	34,139,046	26,226,586	23,154,298 (88%)	19,185,102	70	149	0.95
Co #2	28,747,735	26,226,586	23,388,565 (89%)	19,354,737	70	150
Cu #1	31,276,883	26,226,586	23,448,879 (89%)	19,482,017	70	151	0.95
Cu #2	28,169,895	26,226,586	23,563,384 (90%)	19,531,947	70	151
Zn #1	33,254,843	26,226,586	23,725,013 (90%)	19,885,035	70	154	0.98
Zn #2	35,799,330	26,226,586	23,663,615 (90%)	19,868,270	70	154
Cd #1	35,115,879	26,226,586	23,457,489 (89%)	19,644,604	70	152	0.94
Cd #2	30,277,437	26,226,586	23,656,875 (90%)	19,666,339	70	152
a The number of reads containing the sequence of a Tn end were normalized for each sample according to the number of reads for the sample LB #1
b P. putida KT2440 genome has 129,002 TA sites. The density is the % of TAs for which mapped reads has been assigned by the TPP software.
c the mean value of mapped reads per TA.
